# Disentangling the evolutionary history of terrestrial planarians through phylogenomics

**DOI:** 10.1101/2025.01.07.631701

**Authors:** Lisandra Benítez-Álvarez, Nuria Escudero, Judit Salces-Ortiz, Iñaki Rojo, Fernando Ángel Fernández-Álvarez, Eduardo Mateos, Fernando Carbayo, Rosa Fernández

## Abstract

Triclads (Platyhelminthes, Tricladida) are found in marine, freshwater, and terrestrial habitats worldwide except Antarctica. Terrestrial planarians are grouped into the family Geoplanidae, which is subdivided into the subfamilies Geoplaninae, Bipaliinae, Rhynchodeminae, and Microplaninae. Some of these subfamilies result from taxonomic rearrangements based on molecular phylogenies inferred from a few molecular markers. However, the diagnosis of Rhynchodeminae was not aligned with the morphology of all its representatives. While the subfamilies are recovered as monophyletic in recent molecular phylogenies, robust hypotheses regarding the relationships between them remain unknown. In this study, we employ for the first time a phylogenomic framework to investigate the evolutionary relationships among the subfamilies, starting by obtaining the first transcriptomes for 15 species of terrestrial planarians. A total of 16 different datasets, comprising nearly two thousand single-copy genes inferred from transcriptomic data, were analyzed using various phylogenetic inference methods. We recovered, for the first time, a well-supported topology of phylogenetic relationships among Geoplanidae subfamilies, positioning Bipaliinae and Microplaninae as a clade sister to Rhynchodeminae + Geoplaninae. Internal relationships within the genus *Microplana* were not supported in our analyses. The subfamily Rhynchodeminae, represented in our phylogeny by species from the tribes Rhynchodemini and Caenoplanini, is re-diagnosed to align with previous taxonomic rearrangements. This study not only represents a significant step forward in the phylogenetic resolution of Geoplanidae but also provides important insights into the broader evolutionary dynamics shaping land planarian diversity.

**Highlights:**

- First transcriptomes of multiple terrestrial planarians sequenced.
- First molecular phylogeny of terrestrial planarians at subfamily level based on transcriptomic data.
- Highly supported topology for phylogenetic interrelationship among terrestrial planarians subfamilies.
- Unclear interrelationships between species from the genus *Microplana*.
- The subfamily Rhynchodeminae is re-diagnosed at the morphological level.
