## Supplemental tables for "Disentangling the evolutionary history of terrestrial planarians through phylogenomics"

### Sheet: Table S1. Taxon sampling
Table S1. Taxon list with taxonomic information. The transcriptomes generated in this study are indicated with an asterisk (*).
SPECIES	PHYLLUM	LINEAGE	FAMILY	HABITAT	ACRONYM	DATA TYPE	DATA SOURCE	BUSCO longest isoforms Complete + Fragmented (%)	Sampling points coordinates*	Locality*	Collection permits*	Authority*	Nagoya permit*
Bipalium kewense	Platyhelminthes	Tricladida/Continenticola	Bipaliinae	Terrestrial	BKEW1	TRANSCRIPTOME*	ERR13864788	82.9	43.383644, -2.985021	Sopelana, Spain	G88202300017976E		ESNC213
Geoplana quagga	Platyhelminthes	Tricladida/Continenticola	Geoplaniinae	Terrestrial	GQUA1	TRANSCRIPTOME*	ERR13864790	81.5	-23.5766738, -46.4685556	São Paulo, Brazil	11473-4	Ministério do Meio Ambiente - Brazil	Sisgen R58EB33
Issoca rezendei	Platyhelminthes	Tricladida/Continenticola	Geoplaniinae	Terrestrial	IREZ1	TRANSCRIPTOME*	ERR13864791	82	-23.230662, -46.544796	Atibaia, Brazil	11473-4	Ministério do Meio Ambiente - Brazil	Sisgen R58EB33
Luteostriata ernesti	Platyhelminthes	Tricladida/Continenticola	Geoplaniinae	Terrestrial	LERN1	TRANSCRIPTOME*	ERR13864793	81.7	-23.230662, -46.544796	Atibaia, Brazil	11473-4	Ministério do Meio Ambiente - Brazil	Sisgen R58EB33
Obama braunsi	Platyhelminthes	Tricladida/Continenticola	Geoplaniinae	Terrestrial	OBRA1	TRANSCRIPTOME*	ERR13864799	81	-23.230662, -46.544796	Atibaia, Brazil	11473-4	Ministério do Meio Ambiente - Brazil	Sisgen R58EB33
Obama carinata	Platyhelminthes	Tricladida/Continenticola	Geoplaniinae	Terrestrial	OCAR1	TRANSCRIPTOME*	ERR13864800	80.3	-23.230662, -46.544796	Atibaia, Brazil	11473-4	Ministério do Meio Ambiente - Brazil	Sisgen R58EB33
Obama nungara	Platyhelminthes	Tricladida/Continenticola	Geoplaniinae	Terrestrial	ONUN1	TRANSCRIPTOME*	ERR13864801	86.58	43.383644, -2.985021	Sopelana, Spain	G88202300017976E		ESNC213
Microplana groga	Platyhelminthes	Tricladida/Continenticola	Microplaniinae	Terrestrial	MIGR1	TRANSCRIPTOME*	ERR13864794	82.2	42.148517, 2.514083	Santa Pau, Spain	2022PNATVGAUT080	Generalitat de Catalunya	ESNC213
Microplana plurioculata	Platyhelminthes	Tricladida/Continenticola	Microplaniinae	Terrestrial	MIPL1	TRANSCRIPTOME*	ERR13864795	82.6	42.148517, 2.514083	Santa Pau, Spain	2022PNATVGAUT080	Generalitat de Catalunya	ESNC213
Microplana scharffi	Platyhelminthes	Tricladida/Continenticola	Microplaniinae	Terrestrial	MISC1	TRANSCRIPTOME*	ERR13864796	81	43.383644, -2.985021	Sopelana, Spain	G88202300017976E		ESNC213
Microplana nana	Platyhelminthes	Tricladida/Continenticola	Microplaniinae	Terrestrial	MNAN1	TRANSCRIPTOME*	ERR13864797	82.2	42.148517, 2.514083	Santa Pau, Spain	2022PNATVGAUT080	Generalitat de Catalunya	ESNC213
Microplana terrestris	Platyhelminthes	Tricladida/Continenticola	Microplaniinae	Terrestrial	MTER1	TRANSCRIPTOME*	ERR13864798	82.7	42.3120895, 2.1080712	Planoles, Girona, Spain	SF/0220/22	Generalitat de Catalunya	ESNC213
Caenoplana variegata	Platyhelminthes	Tricladida/Continenticola	Rhyncodemiinae	Terrestrial	CBIC1	TRANSCRIPTOME*	ERR13864789	83.9	43.383644, -2.985021	Sopelana, Spain	G88202300017976E		ESNC213
Kontikia ventrolineata	Platyhelminthes	Tricladida/Continenticola	Rhyncodemiinae	Terrestrial	KVEN1	TRANSCRIPTOME*	ERR13864792	83.2	43.383644, -2.985021	Sopelana, Spain	G88202300017976E		ESNC213
Rhynchodemus sylvaticus	Platyhelminthes	Tricladida/Continenticola	Rhyncodemiinae	Terrestrial	RSYL1	TRANSCRIPTOME*	ERR13864802	81.3	43.383644, -2.985021	Sopelana, Spain	G88202300017976E		ESNC213
Outgroups
Dugesia ryukyuensis	Platyhelminthes	Tricladida/Continenticola	Dugesiidae	Freshwater	DRYU1	TRANSCRIPTOME	DRR099737	83.1
Schmidtea polychroa	Platyhelminthes	Tricladida/Continenticola	Dugesiidae	Freshwater	SPOL1	TRANSCRIPTOME	SRR5345364	81.4
Girardia sp. n.	Platyhelminthes	Tricladida/Continenticola	Dugesiidae	Freshwater	GIRA1	TRANSCRIPTOME	SRR9619725	82.9

### Sheet: Table S2.FNQS results
Table S2. Final normalized quartet score (FNQS) result of Multispecies Coalescence Model (MCM) method for every species tree obtained
Dataset	Number of orthologs	Data type	FNQS
Dataset 1	1873	protein	0.831667
Dataset 2	1873	nucleotide	0.851639
Dataset 3	1855	protein	0.832902
Dataset 4	1855	nucleotide	0.852011
Dataset 5	1686	protein	0.836773
Dataset 6	1686	nucleotide	0.853881
Dataset 7	1391	protein	0.849476
Dataset 8	1391	nucleotide	0.864803
Dataset 9	1265	protein	0.851466
Dataset 10	1265	nucleotide	0.865851
Dataset 11	927	protein	0.863213
Dataset 12	927	nucleotide	0.875103
Dataset 13	843	protein	0.86472
Dataset 14	843	nucleotide	0.87571
Dataset 15	843	protein	0.365796
Dataset 16	843	nucleotide	0.342823

### Sheet: Table S3. Morphological diagnos
Table S3. Diagnostic traits of the geoplanid four subfamilies. (N/A) indicates not available from the diagnosis. (+) indicates additional traits from selected taxa
Morphological Feature	Bipaliinae	Microplaninae	Rhynchodeminae	Geoplaninae
Body shape	Elongate	Generally short, plump, cylindroid.	Elongate, cylindroid.	N/A + Broad or cylindroid.
Anterior body extremity	Semilunate	Blunt	Tapered	N/A + Usually tapered
Eyes	Numerous small eyes on the dorsal surface of the headplate	Often small, may be retrogressed.	Two eyes near anterior tip + Also multiple eyes	N/A + Usually contour anterior tip; extend to the posterior tip; usually extend over the dorsum
Mouth position	N/A + 49.5% (Novibipalium spp.), 39.7%, 48.2% (Bipalium spp.)	N/A + 44%, 55%, 62.5% (Microplana spp.); 57.1, 63.6% (Othelosoma spp.)	N/A + 18.7% (Rhynchodemus), 50% (Pelmatoplana spp.); 38.2% (Dolichoplana spp.)	Immediately behind midbody + 66.7-83.1% (Guaiana)
Creeping sole	Narrow, pigmentless, starting at the base of the headplate.	N/A + Narrow (Pseudartiocotylus)	Well-defined, occupies part of the ventral surface. + Between 25% (Australoplana, Pelmatoplanini) and 80-84% (Lenkunya, Parakontikia)	Ciliated; covers most of the ventral surface (or only sparsely provided with cilia as in the genus Geobia) + Usually >70% of body width (50% of body width (Anophthalmoplana), >50% (Difroehlichia, Gusana); > 33% (Issoca); 33% (Xerapoa); 51-83% (Sarcoplanini)
Sensory pits	On the margin of the head.	N/A + ?	N/A + Surround anterior extremity (Coleocephalus, Rhynchodemus, Anzoplana) or are absent (some Rhynchodemus)	N/A + Usually contour anterior tip; usually in a single row; usually extend along anterior third of the body.
Cephalic specialisation	N/A + No.	N/A + May have a cephalic retractor muscle (Othelosoma)	N/A + May have a sucker (Cotyloplana) or a cephalic retractor muscle (Pimea)	May have cephalic retractor muscle (Choeradoplana, Cephaloflexa, Issoca, Luteostriata, Supramontana, Winsoria, Sarcoplanini)
Subepithelial musculature	N/A + longitudinal muscle layer strong or weak, in bundles	Weak. Thin outer circular muscle layer; single longitudinal muscle layer, not aggregated into large bundles. + Weak circular, diagonal and longitudinal muscle (Microplana spp.)	N/A + Strong longitudinal muscles, in bundles	Well developed. longitudinal musculature, arranged in bundles. + Circular, diagonal and longitudinal muscle
Parenchymal musculature	N/A + Longitudinal fibers forming a strong or weak ring, or in a ventral zone	N/A + May have an annular region of longitudinal and circular fibres (Othelosoma spp.)	N/A + Parenchymal longitudinal muscles arranged in a subneural ventral plate or ring zone (Anzoplanini, Dolichoplana, Kontikia, Caenoplana)	Additional parenchymal muscle layers may be present and organized in longitudinal fibres, either dorsally and ventrally to the intestine, or as a tube around it + Dorsal diagonal muscle layer, supraintestinal and subintestinal layer of transverse fibers; may have a subneural layer
Male copulatory organ	N/A + With or without penis papilla; sometimes with pseudophallus	Often complex, with well-developed penis papilla.	N/A + With or without penis papilla	N/A + With or without penis papilla.
Female copulatory organ	N/A + No bursa	Simple or complex, may have genito-intestinal connection; may have copulatory bursa with one or more exits.	N/A + May have a bursa.	N/A + No bursa. No genito-intestinal connection.
Position of testes	N/A + Ventral	N/A + Ventral	N/A + Ventral. May be dorso-ventral (Anzoplanini, Marionfyfea spp.)	Usually dorsal
Distribution	Madagascar, Southern, Eastern, and Southeast Asia	Europe, India, Japan, Central America, East South America, Brazil, Central, Eastern, and Southern Africa	Europe, South America, Africa, Madagascar, Southern Asia, Southeast Asia, Australia, New Zealand.	Central and South America.
References	Graff 1899; Solà et al. 2023	Freisling 1935;Jones & Cumming 2005; Jones et al. 2008;Jones & McDonald 2021; Marcus 1953	Correa 1947; du Bois-Reymond Marcus 1953; Graff 1899; Ogren & Kawakatsu 1991; Ogren et al. 1992; Winsor 2006	Almeida et al. 2023; Carbayo et al 2013; Leal-Zanchet & Carbayo 2001; Negrete et al. 2022
Almeida, A.L., Álvarez-Presas, M. & Carbayo, F. 2023. The discovery of new Chilean taxa revolutionizes the systematics of Geoplaninae Neotropical land planarians (Platyhelminthes: Tricladida). Zool. J. Linn. Soc. 197: 837-898. https://doi.org/10.1093/zoolinnean/zlac072
Corrêa, D.D. 1947. A primeira DColichoplana (Tricladida Terricola) do Brasil. Bol. Fac. Filos. Ciênc. Let. Univ. São Paulo Sér. Zool. 12: 71-84. DOI: https://doi.org/10.11606/issn.2526-4877.bsffclzoologia.1947.125218.
du Bois-Reymond Marcus, E. 1953. Some South American triclads. Ann. Acad. Bras. Ciênc. 25: 65-78.
Freisling, J. (1935) Über Rhynchodemiden (Turbellaria, Tricladida Terricola) der Gattung Rhynchodemus Leidy und Artiocotylus Graff und ihre weiblichen Geschlechtsgänge. Mitteilungen des Naturwissenschaftlichen Vereins für Steiermark, 75, 5–22.
Graff, L. v. 1899. Monographie der Turbellarien. II. Tricladida Terricola (Landplanarien). I-XII. Atlas von Achtundfünfzig Tafeln zur Monographie der Turbellarien II. Tricladida Terricola(Landplanarien). Pls I-LVIII. Wilhelm Engelmann, Leipzig.
Jones, H. D., & Cumming, M. S. 2005. A new land planarian species of the genus Othelosoma (Platyhelminthes: Tricladida: Terricola: Rhynchodemidae) from the eastern highlands of Zimbabwe. African Zoology, 40(1), 99–106. https://doi.org/10.1080/15627020.2005.11407315
Jones, H. D., & McDonald, J.C. 2021. A new species of terrestrial planarian of the genus Microplana (Platyhelminthes: Turbellaria; Tricladida: Continenticola) from Yorkshire, United Kingdom; with a discussion of Microplana humicola Vejdovsky 1890. Zootaxa. 4980,1: 174-184. https://doi.org/10.11646/zootaxa.4980.1.11
Jones, H. D., et al. 2008. Molecular and morphological evidence for two new species of terrestrial planarians of the genus Microplana (Platyhelminthes; Turbellaria; Tricladida; Terricola) from Europe. Zootaxa. 1945,1: 1-38. https://doi.org/10.11646/zootaxa.1945.1.1
Lago-Barcia, D.; Álvarez-Presas, M.; Riutort,M.; Oceguera-Figueroa, A. & Carbayo, F. 2023. Phylogenetic relationships of the Geoplaninae land planarians (Platyhelminthes, Tricladida) assessed with a total evidence approach, with the description of a new species of Gigantea. Molecular Phylogenetics and Evolution 184, 107750. https://doi.org/10.1016/j.ympev.2023.107750
Leal-Zanchet, A.M. & Carbayo, F. 2000. Two new species of Geoplanidae (Platyhelminthes, Tricladida, Terricola) from Brazil. Journal of Zoology (London) 253: 433-446.
Marcus, E. 1953. Turbellaria Tricladida. In: Exploration du Parc National de l’Upemba. Mission GF De Witte (1946-1949). Inst. Parcs Nat. Congo Belge 21: 3-62.
Negrete et al. 2022 - Systematics and Biodiversity (2022), 0(0): 1–16 - 10.1080/14772000.2022.2046200
Ogren, R.E. & Kawakatsu, M. 1991. Index to the species of the Geoplanidae (Turbellaria, Tricladida, Terricola). Part II: Caenoplaninae and Pelmatoplaninae. Bull. Fuji Women’s College, Ser II 29: 25-102.
Ogren, R.E. & Kawakatsu, M. 1992. Index to the species of the family Geoplanidae (Turbellaria, Tricladida, Terricola). Part II: Caenoplaninae and Pelmatoplaninae (a continuation). Bull. Fuji Women’s Coll. 30 (II): 33-58.
Solà et al. 2023. Molecular phylogenetics facilitates the first historical biogeographic analysis of the hammerhead worms (Platyhelminthes: Tricladida: Bipaliinae), with the description of twelve new species and two new genera. Zootaxa. 5335,1: 1-77. https://doi.org/10.11646/zootaxa.5335.1.1
Winsor, L. 2006. New and revised terrestrial flatworm taxa (Platyhelminthes: Tricladida: Terricola) of Australia and the Subantarctic Islands of New Zealand. Tuhinga 17: 81-104.
